# Mitochondrial Raf1 Regulates Glutamine Catabolism

**DOI:** 10.1101/2024.03.08.581297

**Authors:** Ronald L. Shanderson, Ian D. Ferguson, Zurab Siprashvili, Luca Ducoli, Albert M. Li, Weili Miao, Suhas Srinivasan, Mary Grace Velasco, Yang Li, Jiangbin Ye, Paul Khavari

## Abstract

Raf1 is present within the mitochondrial matrix, where it binds GLS to regulate glutamine catabolism and tumorigenesis.

In cancer, Raf1 activation occurs via mechanisms that include mutation of upstream regulators, such as receptor tyrosine kinases and Ras GTPases, as well as by mutations that affect *RAF1* itself, including via gene amplification (*1*–*4*). Once recruited to the plasma membrane (**<u>PM</u>**) Raf1 can engage downstream mitogen-activated protein kinase (**<u>MAPK</u>**) pathway signaling through phosphorylation of the MEK kinases (*5*). In addition to Raf1, A-Raf and B-Raf can also activate MEK and these other two Raf isoforms can compensate for MAPK activation in the event of Raf1 loss (*6*, *7*). Despite this, Raf1 remains essential for the development and maintenance of some tumors through mechanisms independent of MAPK activity (*7*, *8*). In this regard, Raf1 has well-described interactions outside the canonical MAPK pathway, including several with outer mitochondrial membrane (**<u>OMM</u>**) proteins (*9*, *10*), although Raf1 has not been previously identified inside mitochondria. Mitochondria comprise a hub for various metabolic processes modulated in cancer cells to accommodate rapid proliferation. One such process is glutaminolysis, which involves the catabolism of glutamine to generate both ATP as well as precursors for the synthesis of fatty acids, nucleotides, and nonessential amino acids (*11*–*13*). Glutaminase (**<u>GLS</u>**) proteins, which catalyze the first and rate-limiting step of this process by converting glutamine to glutamate, are often upregulated in cancer (*14*–*16*). GLS activation has been previously associated with tumors driven by Ras, upstream regulators of Raf kinases (*13*, *17*). Here we identify Raf1 protein inside mitochondria where Raf1 associates with GLS in the mitochondrial matrix to enable glutamine catabolism and tumorigenic growth.

Raf kinases play vital roles in normal mitogenic signaling and cancer, however, the identities of functionally important Raf-proximal proteins throughout the cell are not fully known. Raf1 proximity proteomics/BioID in Raf1-dependent cancer cells unexpectedly identified Raf1-adjacent proteins known to reside in the mitochondrial matrix. Inner-mitochondrial localization of Raf1 was confirmed by mitochondrial purification and super-resolution microscopy. Inside mitochondria, Raf1 associated with glutaminase (GLS) in diverse human cancers and enabled glutaminolysis, an important source of biosynthetic precursors in cancer. These impacts required Raf1 kinase activity and were independent of canonical MAP kinase pathway signaling. Kinase-dead mitochondrial matrix-localized Raf1 impaired glutaminolysis and tumorigenesis in vivo. These data indicate that Raf1 localizes inside mitochondria where it interacts with GLS to engage glutamine catabolism and support tumorigenesis.
