## Supplemental Table 2 for "Mitochondrial Raf1 Regulates Glutamine Catabolism"

### Sheet: Sheet1
Table S2: Gene Ontology of Raf1 in cells dependent on its growth
ID	Ontology	Description	Gene Ratio	p.adjust	GeneID
GO:0005759	CC	mitochondrial matrix	10/29	6.01366e-07	2744/51253/8801/5106/4728/509/373156/38/6472/1892
GO:0044282	BP	small molecule catabolic process	7/29	0.000411214	2744/5106/7378/2582/38/6472/1892
GO:0009060	BP	aerobic respiration	5/29	0.00202641	8801/4728/4190/509/6472
GO:0043648	BP	dicarboxylic acid metabolic process	4/29	0.00202641	2744/5106/4190/6472
GO:0009260	BP	ribonucleotide biosynthetic process	5/29	0.00202641	204/7378/4728/509/38
GO:0009063	BP	cellular amino acid catabolic process	4/29	0.00202641	2744/38/6472/1892
GO:0006734	BP	NADH metabolic process	3/29	0.00202641	5106/4190/1728
GO:0045333	BP	cellular respiration	5/29	0.00202641	8801/4728/4190/509/6472
GO:0046390	BP	ribose phosphate biosynthetic process	5/29	0.00202641	204/7378/4728/509/38
GO:0046395	BP	carboxylic acid catabolic process	5/29	0.00202641	2744/5106/38/6472/1892
GO:0016054	BP	organic acid catabolic process	5/29	0.00202641	2744/5106/38/6472/1892
GO:0072522	BP	purine-containing compound biosynthetic process	5/29	0.00202641	204/4728/509/38/6472
