## Supplemental Table 3 for "Mitochondrial Raf1 Regulates Glutamine Catabolism"

### Sheet: Explanation
Variable	Explanation
Formula	Indicating atoms and quantities in metabolite of interest
TgtRT	Target retention time
RT tolerance	Tolerance for deviation from target retention time
m/z tolerance	Tolerance of m/z measured in ppm
MM485	Raf1-dependent, mutant Ras melanoma cell line where Raf1 was observed in mitochondria
CHL1	Raf1-independent wildtype Ras melanoma cell line where Raf1 is not observed in the mitochondria
siNT	Nontargeting siRNA
siGLS	siRNA against GLS
siRaf1	siRNA against Raf1

### Sheet: C13 Glutamine Tracing
L-Glutamine	Formula	C5H10N2O3
	Tgt RT	5.1	minutes
	RT tolerance	0.5	minutes
	m/z tolerance	20	ppm
	Abundance metric	EicCoreArea	(20.0 % threshold)
					Ion Abundance							Corrected Abundance Percentages							Summary Statistics
					m+0	m+1	m+2	m+3	m+4	m+5	Abund	m+0	m+1	m+2	m+3	m+4	m+5	Abund	%	%	% Fractional
			Sample	RT	145.062	146.065	147.069	148.072	149.075	150.079	Sum	145.062	146.065	147.069	148.072	149.075	150.079	Sum	Unlabeled	Labeled	Labeling
			MM485 siNT	5.176	84285	0	0	9028	389124	14182070	14664507	0.56	0	0	0	0	99.44	100	0.56	99.44	99.44
			MM485 siNT	5.174	97576	0	0	10508	391569	14541460	15041111	0.63	0	0	0	0	99.37	100	0.63	99.37	99.37
			MM485 siNT	5.16	94204	0	0	14039	359784	12810720	13278742	0.69	0	0	0.01	0	99.3	100	0.69	99.31	99.31
			MM485 siGLS	5.168	123391	0	0	7937	383203	14048730	14563262	0.83	0	0	0	0	99.17	100	0.83	99.17	99.17
			MM485 siGLS	5.166	131997	0	0	10265	473732	17605060	18221054	0.71	0	0	0	0	99.29	100	0.71	99.29	99.29
			MM485 siGLS	5.155	102415	0	0	10618	406327	14742090	15261445	0.65	0	0	0	0	99.35	100	0.65	99.35	99.35
			MM485 siRaf1	5.163	104218	0	0	7752	351661	12593140	13056767	0.78	0	0	0	0	99.22	100	0.78	99.22	99.22
			MM485 siRaf1	5.166	120317	0	0	13901	577971	21271150	21983344	0.53	0	0	0	0	99.47	100	0.53	99.47	99.47
			MM485 siRaf1	5.162	177330	0	0	30730	1870427	68895500	70973983	0.24	0	0	0	0	99.76	100	0.24	99.76	99.76
			CHL1 siNT	5.175	419830	33335	40428	202848	1240514	44981960	46918915	0.88	0.01	0.07	0.33	0	98.71	100	0.88	99.12	98.94
			CHL1 siNT	5.171	452228	42869	44619	212705	1466402	53780260	55999084	0.79	0.02	0.06	0.28	0	98.84	100	0.79	99.21	99.04
			CHL1 siNT	5.183	507546	42707	46087	202295	1535944	55807970	58142547	0.85	0.02	0.06	0.25	0	98.82	100	0.85	99.15	98.99
			CHL1 siGLS	5.176	590870	58649	47319	202271	1701619	61395120	63995852	0.9	0.03	0.06	0.22	0	98.79	100	0.9	99.1	98.95
			CHL1 siGLS	5.185	530801	54016	45765	195671	1676331	61815460	64318044	0.81	0.03	0.06	0.2	0	98.9	100	0.81	99.19	99.05
			CHL1 siGLS	5.185	563939	60176	50173	222697	1757286	62715270	65369539	0.85	0.04	0.06	0.24	0	98.82	100	0.85	99.15	98.99
			CHL1 siRaf1	5.181	516546	56485	50842	215906	1914186	67898000	70651964	0.72	0.03	0.06	0.21	0	98.99	100	0.72	99.28	99.14
			CHL1 siRaf1	5.187	513395	45328	40682	233613	1959606	70249990	73042615	0.69	0.02	0.04	0.22	0	99.03	100	0.69	99.31	99.18
			CHL1 siRaf1	5.173	463469	47042	47683	232363	1530561	54886680	57207797	0.79	0.03	0.07	0.31	0	98.8	100	0.79	99.21	99.02
L-Glutamate	Formula	C5H9NO4
	Tgt RT	5.3	minutes
	RT tolerance	0.5	minutes
	m/z tolerance	20	ppm
	Abundance metric	EicCoreArea	(20.0 % threshold)
					Ion Abundance							Corrected Abundance Percentages							Summary Statistics
					m+0	m+1	m+2	m+3	m+4	m+5	Abund	m+0	m+1	m+2	m+3	m+4	m+5	Abund	%	%	% Fractional
			Sample	RT	146.046	147.049	148.053	149.056	150.059	151.063	Sum	146.046	147.049	148.053	149.056	150.059	151.063	Sum	Unlabeled	Labeled	Labeling
			MM485 siNT	5.375	20634570	2245457	1707621	6454474	884925	23602860	55529906	38.05	1.82	2.38	12.08	0	45.66	100	38.05	61.95	54.23
			MM485 siNT	5.373	22238410	2333101	1795342	6729020	934660	25397400	59427931	38.31	1.68	2.34	11.77	0	45.9	100	38.31	61.69	54.23
			MM485 siNT	5.375	20848720	2344391	1813490	6738224	896982	24239040	56880852	37.52	1.93	2.49	12.31	0	45.76	100	37.52	62.48	54.52
			MM485 siGLS	5.367	18843880	2048606	1381040	4006161	484655	12031230	38795572	50.29	2.41	2.81	10.82	0	33.67	100	50.29	49.71	41.77
			MM485 siGLS	5.381	19417320	2055679	1353582	3999524	492650	11669930	38988686	51.64	2.33	2.72	10.77	0	32.54	100	51.64	48.36	40.55
			MM485 siGLS	5.371	19124520	2087682	1414915	4096459	487678	11599480	38810725	51.08	2.47	2.89	11.07	0	32.48	100	51.08	48.92	40.78
			MM485 siRaf1	5.362	22436170	2178685	1490224	5270681	658810	17114930	49149502	47.09	1.71	2.3	11.22	0	37.67	100	47.09	52.91	45.67
			MM485 siRaf1	5.365	24390530	2308358	1564183	5640877	713710	18241380	52859035	47.63	1.61	2.23	11.18	0	37.35	100	47.63	52.37	45.27
			MM485 siRaf1	5.369	40611820	3668742	2259698	7868709	932080	24713500	80054547	52.53	1.56	2.07	10.32	0	33.52	100	52.53	47.47	40.85
			CHL1 siNT	5.332	1893117	187254	328000	1527115	481459	15944650	20361597	9.22	0.33	1.3	7.52	0	81.62	100	9.22	90.78	86.72
			CHL1 siNT	5.344	2453197	247087	420387	1893906	598189	20286720	25899480	9.39	0.36	1.31	7.33	0	81.61	100	9.39	90.61	86.6
			CHL1 siNT	5.349	3456530	313438	580489	2618186	832104	27593330	35394075	9.69	0.27	1.33	7.42	0	81.29	100	9.69	90.31	86.33
			CHL1 siGLS	5.341	2103131	273194	366150	1540041	324864	10432540	15039915	13.96	0.94	1.98	10.36	0	72.75	100	13.96	86.04	79.95
			CHL1 siGLS	5.351	2133604	281162	372678	1551914	334491	10513950	15187799	14.03	0.97	2	10.35	0	72.64	100	14.03	85.97	79.85
			CHL1 siGLS	5.35	2052509	311824	375847	1584778	334484	10469200	15128646	13.55	1.21	2.02	10.61	0	72.61	100	13.55	86.45	80.03
			CHL1 siRaf1	5.363	3072555	294902	525687	2551964	880964	29580620	36906689	8.25	0.27	1.14	6.92	0	83.42	100	8.25	91.75	88.08
			CHL1 siRaf1	5.352	2536468	251877	420773	2069620	686528	24055440	30020707	8.36	0.31	1.11	6.89	0	83.33	100	8.36	91.64	87.97
			CHL1 siRaf1	5.347	1928010	208574	337029	1651880	561067	19092930	23779493	8.03	0.36	1.12	6.95	0	83.53	100	8.03	91.97	88.23
Oxoglutaric acid	Formula	C5H6O5
	Tgt RT	5.7	minutes
	RT tolerance	0.5	minutes
	m/z tolerance	20	ppm
	Abundance metric	EicCoreArea	(20.0 % threshold)
					Ion Abundance							Corrected Abundance Percentages							Summary Statistics
					m+0	m+1	m+2	m+3	m+4	m+5	Abund	m+0	m+1	m+2	m+3	m+4	m+5	Abund	%	%	% Fractional
			File Name	RT	145.014	146.018	147.021	148.024	149.028	150.031	Sum	145.014	146.018	147.021	148.024	149.028	150.031	Sum	Unlabeled	Labeled	Labeling
			Sample	5.83	2765394	329472	0	864558	151699	3234267	7345390	38.33	2.4	0	12.26	0	47.02	100	38.33	61.67	54.85
			MM485 siNT	5.811	2545045	285793	0	783237	125339	2983730	6723144	38.46	2.14	0	12.11	0	47.29	100	38.46	61.54	54.99
			MM485 siNT	5.831	4185653	492778	67949	1382575	212424	5059066	11400445	37.49	2.31	0	12.67	0	47.52	100	37.49	62.51	55.59
			MM485 siNT	5.839	5437457	631750	0	1188643	163496	3656904	11078250	50.3	3	0	11.24	0	35.46	100	50.3	49.7	42.81
			MM485 siGLS	5.836	3992976	455351	0	843990	120390	2618374	8031082	51	2.93	0	11.02	0	35.06	100	51	49	42.25
			MM485 siGLS	5.834	4597080	558297	120845	1022491	144735	2974139	9417585	50.62	3.31	0.26	11.49	0	34.32	100	50.62	49.38	41.98
			MM485 siGLS	5.825	2308518	255104	0	579351	64079	1831056	5038109	46.68	2.51	0	11.99	0	38.82	100	46.68	53.32	46.51
			MM485 siRaf1	5.828	3664569	390380	0	877445	125828	2913958	7972180	46.98	2.34	0	11.51	0	39.17	100	46.98	53.02	46.54
			MM485 siRaf1	5.833	2460938	0	0	568282	65984	1549823	4645027	52.66	0	0	12.51	0	34.84	100	52.66	47.34	42.34
			MM485 siRaf1	5.82	579677	70220	0	482802	162006	4878580	6173285	9.3	0.6	0	7.89	0	82.21	100	9.3	90.7	87.07
			CHL1 siNT	5.833	850855	94890	0	651862	222604	7012469	8832680	9.53	0.52	0	7.43	0	82.52	100	9.53	90.47	87.08
			CHL1 siNT	5.854	1153186	127620	140952	872690	290127	9167363	11751937	9.75	0.51	0.85	7.47	0	81.41	100	9.75	90.25	86.34
			CHL1 siNT	5.838	872526	128857	0	642942	150723	4248056	6043102	14.37	1.31	0	10.83	0	73.49	100	14.37	85.63	80.25
			CHL1 siGLS	5.856	881607	133282	118517	628253	151345	4210876	6123879	14.42	1.35	1.43	10.44	0	72.36	100	14.42	85.58	79.46
			CHL1 siGLS	5.847	894356	129577	0	708175	164488	4524025	6420621	13.87	1.23	0	11.23	0	73.68	100	13.87	86.13	80.66
			CHL1 siGLS	5.852	605845	59258	83633	511612	177502	5737748	7175597	8.37	0.33	0.85	7.16	0	83.29	100	8.37	91.63	87.99
			CHL1 siRaf1	5.841	470562	0	0	384223	136884	4137516	5129185	9.01	0	0	7.52	0	83.47	100	9.01	90.99	87.98
			CHL1 siRaf1	5.835	384721	38124	0	348061	125313	3647436	4543655	8.39	0.35	0	7.73	0	83.53	100	8.39	91.61	88.24
			CHL1 siRaf1
Citric acid	Formula	C6H8O7
	Tgt RT	6.7	minutes
	RT tolerance	0.5	minutes
	m/z tolerance	20	ppm
	Abundance metric	EicCoreArea	(20.0 % threshold)
					Ion Abundance								Corrected Abundance Percentages								Summary Statistics
					m+0	m+1	m+2	m+3	m+4	m+5	m+6	Abund	m+0	m+1	m+2	m+3	m+4	m+5	m+6	Abund	%	%	% Fractional
			Sample	RT	191.02	192.023	193.026	194.03	195.033	196.036	197.04	Sum	191.02	192.023	193.026	194.03	195.033	196.036	197.04	Sum	Unlabeled	Labeled	Labeling
			MM485 siNT	6.783	5545924	738860	1091839	1035702	2707859	1489826	90035	12700045	46.34	2.87	8.12	7.52	22.51	12.36	0.27	100	46.34	53.66	32.53
			MM485 siNT	6.763	9669912	1266046	1773454	1529671	4257095	2315420	131562	20943159	49.06	2.94	7.97	6.64	21.51	11.67	0.21	100	49.06	50.94	30.74
			MM485 siNT	6.675	15263380	2033073	2915162	2452722	6949282	3547109	227261	33387992	48.57	3.02	8.26	6.65	22.06	11.17	0.27	100	48.57	51.43	30.86
			MM485 siGLS	6.683	19383560	2524406	2736930	2152681	4756768	2816469	152504	34523316	59.98	3.6	7.24	5.81	14.54	8.68	0.15	100	59.98	40.02	22.99
			MM485 siGLS	6.672	24033710	3096644	3400356	2808207	5854722	3550647	190007	42934297	59.79	3.51	7.23	6.15	14.36	8.8	0.15	100	59.79	40.21	23.13
			MM485 siGLS	6.654	25831180	3404843	3721265	3229104	6431988	3598090	186216	46402689	59.47	3.67	7.32	6.59	14.63	8.21	0.11	100	59.47	40.53	23.05
			MM485 siRaf1	6.711	17039460	2076351	2628010	2142154	5163869	3022102	171519	32243461	56.35	2.89	7.56	6.14	16.91	9.95	0.2	100	56.35	43.65	25.84
			MM485 siRaf1	6.689	19734790	2369956	3009474	2516935	6523387	3543996	203105	37901646	55.49	2.75	7.35	6.1	18.24	9.89	0.18	100	55.49	44.51	26.54
			MM485 siRaf1	6.636	22086880	2779205	3508113	2921499	7407065	3983836	231177	42917773	54.84	3.03	7.59	6.26	18.28	9.81	0.18	100	54.84	45.16	26.71
			CHL1 siNT	6.665	10407380	1295398	3334718	5309925	17346630	10236140	1021434	48951630	22.26	1.13	6.52	9.84	37.02	21.8	1.43	100	22.26	77.74	51.56
			CHL1 siNT	6.669	9704465	1168294	2961313	4798698	14957500	9717678	903681	44211631	22.98	1.08	6.38	9.93	35.22	23.03	1.39	100	22.98	77.02	51.33
			CHL1 siNT	6.674	10949550	1331762	3250690	5231842	16618970	10623720	959621	48966155	23.42	1.13	6.32	9.74	35.37	22.72	1.3	100	23.42	76.58	50.98
			CHL1 siGLS	6.658	13454330	1802509	3635644	4319441	13309590	6854396	545553	43921457	32.27	1.98	7.95	8.93	31.94	16.27	0.66	100	32.27	67.73	42.96
			CHL1 siGLS	6.659	13122440	1817349	3719324	4275948	13452480	6879580	513976	43781092	31.57	2.07	8.19	8.83	32.39	16.38	0.58	100	31.57	68.43	43.31
			CHL1 siGLS	6.642	15603480	2230552	4543146	5653518	15563710	9880477	621268	54096150	30.34	2.12	8.07	9.65	30.04	19.23	0.54	100	30.34	69.66	44.46
			CHL1 siRaf1	6.655	7623856	915192	2368313	4056368	12846630	9521194	846251	38177803	20.87	0.97	5.89	9.7	34.8	26.23	1.54	100	20.87	79.13	53.58
			CHL1 siRaf1	6.66	6978769	802675	2088875	3453209	10724310	8508841	658470	33215150	21.96	0.91	5.98	9.51	33.3	27.05	1.29	100	21.96	78.04	52.93
			CHL1 siRaf1	6.671	7875099	963368	2625023	4799962	13356410	12751410	924733	43296006	18.97	0.92	5.75	10.31	31.43	31.21	1.42	100	18.97	81.03	55.6
Glutathione	Formula	C10H17N3O6S
	Tgt RT	5.2	minutes
	RT tolerance	0.5	minutes
	m/z tolerance	20	ppm
	Abundance metric	EicCoreArea	(20.0 % threshold)
					Ion Abundance												Corrected Abundance Percentages												Summary Statistics
					m+0	m+1	m+2	m+3	m+4	m+5	m+6	m+7	m+8	m+9	m+10	Abund	m+0	m+1	m+2	m+3	m+4	m+5	m+6	m+7	m+8	m+9	m+10	Abund	%	%	% Fractional
			Sample	RT	306.077	307.08	308.083	309.087	310.09	311.093	312.097	313.1	314.103	315.107	316.11	Sum	306.077	307.08	308.083	309.087	310.09	311.093	312.097	313.1	314.103	315.107	316.11	Sum	Unlabeled	Labeled	Labeling
			MM485 siNT	5.243	130420800	16621790	1497953	1595617	370025	6641553	482219	0	14729	24435	0	157669158	94.51	0	0	0.47	0	5.01	0	0	0	0.02	0	100	94.51	5.49	2.66
			MM485 siNT	5.257	141471200	18093880	1939501	1772316	404061	7096398	508508	0	12031	41456	0	171339379	94.54	0	0	0.5	0	4.93	0	0	0	0.03	0	100	94.54	5.46	2.64
			MM485 siNT	5.284	151091800	19912120	2203060	2065505	455694	8311843	606529	0	12387	0	0	184658965	94.02	0	0	0.61	0	5.37	0	0	0	0	0	100	94.02	5.98	2.87
			MM485 siGLS	5.276	155093600	20488600	3673659	1907791	387316	6482473	480958	0	9339	38737	0	188562489	95.36	0	0	0.48	0	4.14	0	0	0	0.02	0	100	95.36	4.64	2.23
			MM485 siGLS	5.249	149891000	19762760	3866252	1956707	402030	6478873	468952	0	10151	35586	0	182872350	95.16	0	0	0.55	0	4.26	0	0	0	0.02	0	100	95.16	4.84	2.32
			MM485 siGLS	5.296	151433200	20673620	4591728	2191507	455112	7429920	540704	0	0	37000	0	187352802	94.37	0.14	0	0.68	0	4.79	0	0	0	0.02	0	100	94.37	5.63	2.63
			MM485 siRaf1	5.238	150802800	19825140	1277729	1530216	329552	5038606	362277	0	0	23138	0	179189404	96.37	0	0	0.27	0	3.35	0	0	0	0.01	0	100	96.37	3.63	1.77
			MM485 siRaf1	5.241	135939800	18008340	0	1397844	295983	4627758	349309	0	6006	48538	0	160673540	100	0	0	0	0	0	0	0	0	0	0	100	100	0	0
			MM485 siRaf1	5.262	78209820	9674969	790031	833031	175766	2864427	210641	34953	10659	24070	0	92828369	95.99	0	0	0.32	0	3.66	0	0	0	0.03	0	100	95.99	4.01	1.95
			CHL1 siNT	5.249	76788660	9418338	0	838089	331092	7729312	527527	0	0	23390	0	95656412	90.16	0	0	0.32	0	9.5	0	0	0	0.02	0	100	90.16	9.84	4.87
			CHL1 siNT	5.286	75791450	9262928	0	759653	297141	7154128	514389	0	6381	23550	0	93809617	90.76	0	0	0.24	0	8.97	0	0	0	0.02	0	100	90.76	9.24	4.58
			CHL1 siNT	5.299	79723600	9720983	262172	795013	303449	7314490	513486	0	0	32965	0	98666157	90.99	0	0	0.24	0	8.74	0	0	0	0.03	0	100	90.99	9.01	4.47
			CHL1 siGLS	5.267	67350460	8177483	856826	940138	298032	6519952	453436	0	0	27720	0	84624050	90.24	0	0	0.61	0	9.12	0	0	0	0.03	0	100	90.24	9.76	4.77
			CHL1 siGLS	5.285	58280300	7084692	921087	860285	254386	5871705	399686	0	0	19895	0	73692031	89.85	0	0	0.68	0	9.45	0	0	0	0.03	0	100	89.85	10.15	4.95
			CHL1 siGLS	5.309	72446550	8882535	1916610	1142345	343445	8048367	544679	0	0	27972	0	93352504	88.91	0	0	0.76	0	10.3	0	0	0	0.03	0	100	88.91	11.09	5.4
			CHL1 siRaf1	5.289	70617160	8440531	235442	730266	298138	7719654	533338	89877	0	0	0	88664405	89.48	0	0	0.27	0	10.26	0	0	0	0	0	100	89.48	10.52	5.21
			CHL1 siRaf1	5.278	55463810	6503317	340288	567090	237153	5868953	410103	120153	0	26874	0	69537739	89.74	0	0	0.26	0	9.96	0	0	0	0.04	0	100	89.74	10.26	5.09
			CHL1 siRaf1	5.256	69222000	8291253	857492	731318	304452	7972228	538754	0	8391	0	0	87925888	88.99	0	0	0.28	0	10.73	0	0	0	0	0	100	88.99	11.01	5.45
Adenosine5'-monophosphate	Formula	C10H14N5O7P
	Tgt RT	5.1	minutes
	RT tolerance	0.5	minutes
	m/z tolerance	20	ppm
	Abundance metric	EicCoreArea	(20.0 % threshold)
					Ion Abundance												Corrected Abundance Percentages												Summary Statistics
					m+0	m+1	m+2	m+3	m+4	m+5	m+6	m+7	m+8	m+9	m+10	Abund	m+0	m+1	m+2	m+3	m+4	m+5	m+6	m+7	m+8	m+9	m+10	Abund	%	%	% Fractional
			Sample	RT	346.056	347.059	348.063	349.066	350.069	351.073	352.076	353.079	354.083	355.086	356.089	Sum	346.056	347.059	348.063	349.066	350.069	351.073	352.076	353.079	354.083	355.086	356.089	Sum	Unlabeled	Labeled	Labeling
			MM485 siNT	4.986	5997	280192	0	187988	0	0	0	238363	50823	7533	0	770897	0.39	36.49	0	24.38	0	0	0	33.11	5.34	0.3	0	100	0.39	99.61	38.68
			MM485 siNT	5	0	389989	0	229220	0	8857	0	350726	68774	14165	0	1061731	0	36.98	0	21.49	0	0.39	0	35.42	5.05	0.67	0	100	0	100	39.78
			MM485 siNT	4.961	7976	421763	0	257935	0	12088	0	435099	75832	17536	0	1228229	0.29	34.62	0	21.01	0	0.55	0	38.19	4.58	0.76	0	100	0.29	99.71	41.12
			MM485 siGLS	4.994	6047	514849	0	288322	0	14029	0	439457	71323	14779	0	1348806	0.04	38.54	0	21.34	0	0.61	0	35.18	3.81	0.48	0	100	0.04	99.96	38.66
			MM485 siGLS	5.008	0	509454	0	295846	15020	0	0	437274	79061	0	0	1336653	0	38.33	0	22.11	0	0	0	35.08	4.48	0	0	100	0	100	38.6
			MM485 siGLS	4.932	6548	605702	0	257956	0	9903	0	421157	72316	0	0	1373583	0	44.37	0	18.45	0	0.33	0	32.96	3.9	0	0	100	0	100	36.32
			MM485 siRaf1	4.989	6496	296283	0	168990	12209	0	0	250850	52670	8630	3753	799882	0.43	37.78	0	21.49	0	0	0	34.13	5.38	0.38	0.41	100	0.43	99.57	39.17
			MM485 siRaf1	4.984	8165	256089	0	151502	0	7131	0	318631	65005	9022	0	815543	0.68	31.61	0	18.57	0	0.48	0	42.03	6.38	0.26	0	100	0.68	99.32	43.73
			MM485 siRaf1	4.955	0	0	9170	0	0	0	0	426441	100319	13642	0	549573	0	0	1.69	0	0	0	0	82.43	15.17	0.7	0	100	0	100	70.81
			CHL1 siNT	4.86	13909	177583	0	51353	0	6521	26758	475840	65649	15702	0	833315	1.51	22.02	0	6.12	0	0.61	0	63.58	5.26	0.89	0	100	1.51	98.49	53.86
			CHL1 siNT	4.997	5664	133252	3220	0	0	0	0	366705	51495	12350	0	572685	0.75	23.35	0	0	0	0	0	68.98	5.91	1	0	100	0.75	99.25	56.25
			CHL1 siNT	4.968	4429	139304	0	63347	0	5531	0	371215	55458	12836	0	652120	0.46	21.41	0	9.56	0	0.58	0	61.26	5.81	0.92	0	100	0.46	99.54	53.66
			CHL1 siGLS	4.985	4499	0	0	89857	0	5272	0	373536	57903	14228	0	545296	0.81	0	0	16.87	0	0.54	0	73.1	7.33	1.35	0	100	0.81	99.19	63.58
			CHL1 siGLS	4.987	3050	165403	0	82172	0	5332	0	377085	53320	9595	0	695955	0.19	23.87	0	11.67	0	0.46	0	58.36	5.1	0.35	0	100	0.19	99.81	51.37
			CHL1 siGLS	4.969	4845	203073	0	47251	0	0	0	406698	60547	10746	0	733160	0.37	27.8	0	6.05	0	0	0	59.71	5.67	0.4	0	100	0.37	99.63	51.29
			CHL1 siRaf1	4.982	0	138203	0	59381	0	0	0	335606	49953	9264	0	592407	0	23.35	0	9.78	0	0	0	60.63	5.75	0.48	0	100	0	100	52.75
			CHL1 siRaf1	4.98	0	139549	0	55611	0	0	0	267197	48076	9427	0	519859	0	26.91	0	10.41	0	0	0	54.95	6.94	0.79	0	100	0	100	50.54
			CHL1 siRaf1	4.999	4280	90618	0	61282	0	0	12112	349788	48062	10242	0	576384	0.59	16.01	0	10.82	0	0	0	66.41	5.49	0.68	0	100	0.59	99.41	56.34
Glutathione	Formula	C10H17N3O6S
	Tgt RT	5.2	minutes
	RT tolerance	0.5	minutes
	m/z tolerance	20	ppm
	Abundance metric	EicCoreArea	(20.0 % threshold)
					Ion Abundance												Corrected Abundance Percentages												Summary Statistics
					m+0	m+1	m+2	m+3	m+4	m+5	m+6	m+7	m+8	m+9	m+10	Abund	m+0	m+1	m+2	m+3	m+4	m+5	m+6	m+7	m+8	m+9	m+10	Abund	%	%	% Fractional
			Sample	RT	306.077	307.08	308.083	309.087	310.09	311.093	312.097	313.1	314.103	315.107	316.11	Sum	306.077	307.08	308.083	309.087	310.09	311.093	312.097	313.1	314.103	315.107	316.11	Sum	Unlabeled	Labeled	Labeling
			MM485 siNT	5.243	130420800	16621790	1497953	1595617	370025	6641553	482219	0	14729	24435	0	157669158	94.51	0	0	0.47	0	5.01	0	0	0	0.02	0	100	94.51	5.49	2.66
			MM485 siNT	5.257	141471200	18093880	1939501	1772316	404061	7096398	508508	0	12031	41456	0	171339379	94.54	0	0	0.5	0	4.93	0	0	0	0.03	0	100	94.54	5.46	2.64
			MM485 siNT	5.284	151091800	19912120	2203060	2065505	455694	8311843	606529	0	12387	0	0	184658965	94.02	0	0	0.61	0	5.37	0	0	0	0	0	100	94.02	5.98	2.87
			MM485 siGLS	5.276	155093600	20488600	3673659	1907791	387316	6482473	480958	0	9339	38737	0	188562489	95.36	0	0	0.48	0	4.14	0	0	0	0.02	0	100	95.36	4.64	2.23
			MM485 siGLS	5.249	149891000	19762760	3866252	1956707	402030	6478873	468952	0	10151	35586	0	182872350	95.16	0	0	0.55	0	4.26	0	0	0	0.02	0	100	95.16	4.84	2.32
			MM485 siGLS	5.296	151433200	20673620	4591728	2191507	455112	7429920	540704	0	0	37000	0	187352802	94.37	0.14	0	0.68	0	4.79	0	0	0	0.02	0	100	94.37	5.63	2.63
			MM485 siRaf1	5.238	150802800	19825140	1277729	1530216	329552	5038606	362277	0	0	23138	0	179189404	96.37	0	0	0.27	0	3.35	0	0	0	0.01	0	100	96.37	3.63	1.77
			MM485 siRaf1	5.241	135939800	18008340	0	1397844	295983	4627758	349309	0	6006	48538	0	160673540	100	0	0	0	0	0	0	0	0	0	0	100	100	0	0
			MM485 siRaf1	5.262	78209820	9674969	790031	833031	175766	2864427	210641	34953	10659	24070	0	92828369	95.99	0	0	0.32	0	3.66	0	0	0	0.03	0	100	95.99	4.01	1.95
			CHL1 siNT	5.249	76788660	9418338	0	838089	331092	7729312	527527	0	0	23390	0	95656412	90.16	0	0	0.32	0	9.5	0	0	0	0.02	0	100	90.16	9.84	4.87
			CHL1 siNT	5.286	75791450	9262928	0	759653	297141	7154128	514389	0	6381	23550	0	93809617	90.76	0	0	0.24	0	8.97	0	0	0	0.02	0	100	90.76	9.24	4.58
			CHL1 siNT	5.299	79723600	9720983	262172	795013	303449	7314490	513486	0	0	32965	0	98666157	90.99	0	0	0.24	0	8.74	0	0	0	0.03	0	100	90.99	9.01	4.47
			CHL1 siGLS	5.267	67350460	8177483	856826	940138	298032	6519952	453436	0	0	27720	0	84624050	90.24	0	0	0.61	0	9.12	0	0	0	0.03	0	100	90.24	9.76	4.77
			CHL1 siGLS	5.285	58280300	7084692	921087	860285	254386	5871705	399686	0	0	19895	0	73692031	89.85	0	0	0.68	0	9.45	0	0	0	0.03	0	100	89.85	10.15	4.95
			CHL1 siGLS	5.309	72446550	8882535	1916610	1142345	343445	8048367	544679	0	0	27972	0	93352504	88.91	0	0	0.76	0	10.3	0	0	0	0.03	0	100	88.91	11.09	5.4
			CHL1 siRaf1	5.289	70617160	8440531	235442	730266	298138	7719654	533338	89877	0	0	0	88664405	89.48	0	0	0.27	0	10.26	0	0	0	0	0	100	89.48	10.52	5.21
			CHL1 siRaf1	5.278	55463810	6503317	340288	567090	237153	5868953	410103	120153	0	26874	0	69537739	89.74	0	0	0.26	0	9.96	0	0	0	0.04	0	100	89.74	10.26	5.09
			CHL1 siRaf1	5.256	69222000	8291253	857492	731318	304452	7972228	538754	0	8391	0	0	87925888	88.99	0	0	0.28	0	10.73	0	0	0	0	0	100	88.99	11.01	5.45
2-Hydroxyglutarate	Formula	C5H8O5
	Tgt RT	5.6	minutes
	RT tolerance	0.5	minutes
	m/z tolerance	20	ppm
	Abundance metric	EicCoreArea	(20.0 % threshold)
					Ion Abundance							Corrected Abundance Percentages							Summary Statistics
					m+0	m+1	m+2	m+3	m+4	m+5	Abund	m+0	m+1	m+2	m+3	m+4	m+5	Abund	%	%	% Fractional
			Sample	RT	147.03	148.033	149.037	150.04	151.043	152.047	Sum	147.03	148.033	149.037	150.04	151.043	152.047	Sum	Unlabeled	Labeled	Labeling
			MM485 siNT	5.789	3093320	0	61388	0	48592	950070	4153371	75.06	0	0.63	0	0	24.3	100	75.06	24.94	24.56
			MM485 siNT	5.795	2851003	0	32234	0	47849	900576	3831663	74.97	0	0	0	0.06	24.97	100	74.97	25.03	25.01
			MM485 siNT	5.781	3159443	0	0	0	57572	1023981	4240996	74.43	0	0	0	0.14	25.43	100	74.43	25.57	25.54
			MM485 siGLS	5.789	3705545	0	55841	0	44657	790684	4596726	81.32	0	0.29	0	0.1	18.29	100	81.32	18.68	18.49
			MM485 siGLS	5.803	3703819	0	88577	0	43055	822175	4657626	80.2	0	1.01	0	0.02	18.77	100	80.2	19.8	19.19
			MM485 siGLS	5.793	3431026	0	82791	0	41885	790235	4345937	79.62	0	1.02	0	0.03	19.33	100	79.62	20.38	19.76
			MM485 siRaf1	5.792	2858356	0	80337	0	39484	747925	3726102	77.33	0	1.31	0	0.03	21.33	100	77.33	22.67	21.88
			MM485 siRaf1	5.795	2799192	0	54792	0	37172	767769	3658926	77.08	0	0.63	0	0	22.29	100	77.08	22.92	22.54
			MM485 siRaf1	5.783	2581654	0	68147	0	42501	756377	3448678	75.44	0	1.14	0	0.12	23.3	100	75.44	24.56	23.85
			CHL1 siNT	5.804	293509	0	0	0	32604	607806	933918	31.35	0	0	0	0.21	68.44	100	31.35	68.65	68.61
			CHL1 siNT	5.808	342237	0	0	0	27545	589149	958931	35.52	0	0	0	0	64.48	100	35.52	64.48	64.48
			CHL1 siNT	5.804	345223	0	0	0	30465	593640	969327	35.53	0	0	0	0.05	64.42	100	35.53	64.47	64.46
			CHL1 siGLS	5.813	397379	0	0	0	21685	372256	791319	50.12	0	0	0	0.38	49.5	100	50.12	49.88	49.8
			CHL1 siGLS	5.823	338542	0	0	0	18530	388807	745878	45.23	0	0	0	0	54.77	100	45.23	54.77	54.77
			CHL1 siGLS	5.814	413382	0	0	0	20724	392260	826365	49.93	0	0	0	0.11	49.95	100	49.93	50.07	50.05
			CHL1 siRaf1	5.81	365065	0	0	0	32821	603101	1000986	36.38	0	0	0	0.25	63.37	100	36.38	63.62	63.57
			CHL1 siRaf1	5.799	384468	0	0	0	28471	618723	1031662	37.08	0	0	0	0	62.92	100	37.08	62.92	62.92
			CHL1 siRaf1	5.81	296120	0	0	0	30684	630393	957198	30.82	0	0	0	0	69.18	100	30.82	69.18	69.18
ADP	Formula	C10H15N5O10P2
	Tgt RT	5.9	minutes
	RT tolerance	0.5	minutes
	m/z tolerance	20	ppm
	Abundance metric	EicCoreArea	(20.0 % threshold)
					Ion Abundance												Corrected Abundance Percentages												Summary Statistics
					m+0	m+1	m+2	m+3	m+4	m+5	m+6	m+7	m+8	m+9	m+10	Abund	m+0	m+1	m+2	m+3	m+4	m+5	m+6	m+7	m+8	m+9	m+10	Abund	%	%	% Fractional
			Sample	RT	426.022	427.025	428.029	429.032	430.036	431.039	432.042	433.046	434.049	435.052	436.056	Sum	426.022	427.025	428.029	429.032	430.036	431.039	432.042	433.046	434.049	435.052	436.056	Sum	Unlabeled	Labeled	Labeling
			MM485 siNT	5.756	53595	17820	8233	21548	0	0	13418	9010	17332	0	0	140957	41.53	8.36	3.76	16.22	0	0	10.6	5.63	13.91	0	0	100	41.53	58.47	27.88
			MM485 siNT	5.853	77008	20248	8985	20649	8993	15598	12236	0	16244	0	0	179961	47.6	6.25	3.14	12.29	3.96	8.99	7.09	0	10.69	0	0	100	47.6	52.4	23.82
			MM485 siNT	5.864	82573	17312	10784	33352	9014	0	17797	0	26075	0	0	196907	45.73	3.52	3.78	18.19	3.14	0	10.27	0	15.38	0	0	100	45.73	54.27	26.29
			MM485 siGLS	5.855	66701	15728	9960	45661	10431	23469	16386	0	26951	0	4782	220068	33.22	3.43	2.98	22.75	2.44	10.97	7.56	0	14.33	0	2.32	100	33.22	66.78	32.54
			MM485 siGLS	5.861	82425	20270	7517	35550	11166	21926	12688	0	24864	0	0	216405	42.08	4.82	1.55	18.08	3.49	10.59	5.81	0	13.58	0	0	100	42.08	57.92	27.26
			MM485 siGLS	5.859	71801	21178	9584	38681	11543	16366	15672	0	21031	0	0	205857	38.56	6.3	2.73	20.61	3.85	7.84	8.07	0	12.03	0	0	100	38.56	61.44	27.28
			MM485 siRaf1	5.842	96363	22457	5754	14998	9026	15856	10332	0	16281	0	0	191067	56.4	5.75	0.83	8.43	4.13	8.79	5.51	0	10.17	0	0	100	56.4	43.6	20.76
			MM485 siRaf1	5.853	86274	17071	7994	22128	6720	18977	12859	0	22404	0	0	194428	49.12	3.23	2.44	12.34	2.11	10.39	6.75	0	13.62	0	0	100	49.12	50.88	25.5
			MM485 siRaf1	5.825	127381	25117	0	18878	17605	0	13322	0	18909	0	0	221212	62.64	3.86	0	8.94	7.96	0	6.69	0	9.9	0	0	100	62.64	37.36	18.19
			CHL1 siNT	5.845	158970	31176	0	63741	8827	31266	0	7321	64246	4783	0	370330	47.06	2.85	0	19.22	0.3	9.12	0	0.47	20.44	0.55	0	100	47.06	52.94	27.9
			CHL1 siNT	5.849	145977	22815	11265	22629	5716	20970	17519	0	101044	0	0	347937	44.87	1.07	1.89	6.73	0.76	6.19	5.04	0	33.45	0	0	100	44.87	55.13	35.69
			CHL1 siNT	5.846	135230	23894	12092	25081	4684	19004	0	3840	0	0	0	223825	68.88	3.05	3.52	12.41	0.6	9.69	0	1.86	0	0	0	100	68.88	31.12	11.11
			CHL1 siGLS	5.855	159416	33317	12980	29805	0	22483	12968	7676	0	0	0	278645	64.51	4.98	2.49	11.65	0	8.98	4.62	2.77	0	0	0	100	64.51	35.49	13.69
			CHL1 siGLS	5.889	124637	24777	13782	16478	9337	20466	15224	0	61994	0	0	286693	47.21	3.13	3.39	5.69	2.6	7.4	5.33	0	25.26	0	0	100	47.21	52.79	30.84
			CHL1 siGLS	5.814	147572	24154	9547	24532	3704	22614	13558	7109	42552	0	0	295340	56.11	1.77	1.57	9.18	0.04	8.48	4.64	0.97	17.24	0	0	100	56.11	43.89	24.75
			CHL1 siRaf1	5.818	116214	25855	8425	20690	4024	0	8741	0	0	6900	3840	194688	67.39	6.13	1.91	11.69	1.11	0	5.31	0	0	4.15	2.31	100	67.39	32.61	14.17
			CHL1 siRaf1	5.799	92219	18512	0	11908	6407	15688	7772	0	32450	0	0	184955	53.78	3.51	0	6.78	2.72	8.92	3.92	0	20.37	0	0	100	53.78	46.22	26.58
			CHL1 siRaf1	5.868	154867	26025	7239	35873	0	14828	0	9247	34292	0	1981	284353	60.41	2.2	0.41	13.94	0	5.68	0	2.58	14.25	0	0.54	100	60.41	39.59	21.06
Succinic acid	Formula	C4H6O4
	Tgt RT	6	minutes
	RT tolerance	0.5	minutes
	m/z tolerance	20	ppm
	Abundance metric	EicCoreArea	(20.0 % threshold)
					Ion Abundance						Corrected Abundance Percentages						Summary Statistics
					m+0	m+1	m+2	m+3	m+4	Abund	m+0	m+1	m+2	m+3	m+4	Abund	%	%	% Fractional
			Sample	RT	117.019	118.023	119.026	120.029	121.033	Sum	117.019	118.023	119.026	120.029	121.033	Sum	Unlabeled	Labeled	Labeling
			MM485 siNT	5.797	189564	8242	0	0	412938	610745	30.6	0	0	0	69.4	100	30.6	69.4	69.4
			MM485 siNT	5.778	186001	6812	0	0	375997	568809	32.2	0	0	0	67.8	100	32.2	67.8	67.8
			MM485 siNT	5.789	194490	7436	0	0	367495	569421	33.69	0	0	0	66.31	100	33.69	66.31	66.31
			MM485 siGLS	5.797	161580	9930	0	0	329413	500923	31.86	0.51	0	0	67.63	100	31.86	68.14	67.76
			MM485 siGLS	5.803	207803	21490	0	0	355754	585047	35.19	2.05	0	0	62.76	100	35.19	64.81	63.27
			MM485 siGLS	5.784	210796	19329	0	0	269885	500010	42.02	1.95	0	0	56.03	100	42.02	57.98	56.52
			MM485 siRaf1	5.792	201823	10052	0	0	460581	672456	29.58	0.12	0	0	70.29	100	29.58	70.42	70.32
			MM485 siRaf1	5.787	218877	12054	0	0	344947	575878	37.73	0.36	0	0	61.91	100	37.73	62.27	62
			MM485 siRaf1	5.792	295414	21520	0	0	389421	706355	41.66	1.14	0	0	57.19	100	41.66	58.34	57.48
			CHL1 siNT	5.787	125806	7423	0	0	512119	645348	19.04	0.26	0	0	80.7	100	19.04	80.96	80.77
			CHL1 siNT	5.791	129611	6898	0	0	520696	657205	19.27	0.15	0	0	80.59	100	19.27	80.73	80.62
			CHL1 siNT	5.788	119818	4421	0	0	461027	585265	19.97	0	0	0	80.03	100	19.97	80.03	80.03
			CHL1 siGLS	5.789	122462	5447	0	0	344026	471935	25.48	0	0	0	74.52	100	25.48	74.52	74.52
			CHL1 siGLS	5.798	127061	4147	0	0	358019	489227	25.41	0	0	0	74.59	100	25.41	74.59	74.59
			CHL1 siGLS	5.806	118160	9533	0	0	332304	459997	25.23	0.89	0	0	73.88	100	25.23	74.77	74.11
			CHL1 siRaf1	5.802	113470	3195	0	0	386262	502927	21.99	0	0	0	78.01	100	21.99	78.01	78.01
			CHL1 siRaf1	5.791	109015	4218	0	0	361710	474942	22.44	0	0	0	77.56	100	22.44	77.56	77.56
			CHL1 siRaf1	5.81	103903	3178	0	0	392033	499114	20.28	0	0	0	79.72	100	20.28	79.72	79.72
Aconitic acid	Formula	C6H6O6
	Tgt RT	6.5	minutes
	RT tolerance	0.5	minutes
	m/z tolerance	20	ppm
	Abundance metric	EicCoreArea	(20.0 % threshold)
					Ion Abundance								Corrected Abundance Percentages								Summary Statistics
					m+0	m+1	m+2	m+3	m+4	m+5	m+6	Abund	m+0	m+1	m+2	m+3	m+4	m+5	m+6	Abund	%	%	% Fractional
			Sample	RT	173.009	174.013	175.016	176.019	177.023	178.026	179.029	Sum	173.009	174.013	175.016	176.019	177.023	178.026	179.029	Sum	Unlabeled	Labeled	Labeling
			MM485 siNT	6.584	1673643	231001	311650	335233	744043	575227	28603	3899399	45.38	3.07	7.53	8.12	19.8	15.76	0.34	100	45.38	54.62	33.75
			MM485 siNT	6.59	2106487	291827	398688	398001	922181	678940	37147	4833270	46.11	3.14	7.8	7.71	19.86	14.99	0.39	100	46.11	53.89	33.1
			MM485 siNT	6.568	2667986	378763	538752	538598	1207581	848774	45870	6226324	45.33	3.23	8.23	8.13	20.21	14.51	0.36	100	45.33	54.67	33.27
			MM485 siGLS	6.584	3096214	419636	440018	418886	778554	582576	28392	5764276	57.15	3.77	7.02	6.96	14.05	10.84	0.22	100	57.15	42.85	25.06
			MM485 siGLS	6.581	2939501	409338	437251	404762	697522	588514	24943	5501830	56.83	3.96	7.35	7.08	13.09	11.52	0.17	100	56.83	43.17	25.15
			MM485 siGLS	6.571	3405421	449718	520273	472825	827357	647789	33008	6356390	57	3.55	7.62	7.14	13.49	10.94	0.25	100	57	43	25.07
			MM485 siRaf1	6.587	2095611	256914	361501	319079	672240	464704	25046	4195094	53.04	2.77	8.17	7.17	16.73	11.82	0.28	100	53.04	46.96	28.06
			MM485 siRaf1	6.582	2245419	282155	356624	342926	721082	522735	32465	4503406	52.93	2.95	7.41	7.21	16.69	12.4	0.42	100	52.93	47.07	28.44
			MM485 siRaf1	6.561	2017443	264532	303962	319216	576777	496906	26190	4005027	53.47	3.28	7.01	7.69	14.86	13.34	0.35	100	53.47	46.53	28.1
			CHL1 siNT	6.582	1281166	172674	444139	785889	2127689	1467140	149029	6427727	20.8	1.27	6.61	11.4	34.23	23.91	1.78	100	20.8	79.2	52.64
			CHL1 siNT	6.578	1091895	145409	374744	646925	1715961	1364009	122626	5461569	20.85	1.24	6.57	11.06	32.28	26.31	1.69	100	20.85	79.15	53.06
			CHL1 siNT	6.582	1194181	159694	369622	679129	1831115	1365944	132325	5732010	21.74	1.32	6.12	11.07	32.94	25.05	1.77	100	21.74	78.26	52.39
			CHL1 siGLS	6.592	1347383	208502	415279	519520	1334476	812833	65835	4703827	30.07	2.47	8.55	10.28	29.59	18.13	0.92	100	30.07	69.93	44.15
			CHL1 siGLS	6.576	1302261	198789	405461	519036	1346690	808956	64994	4646185	29.41	2.35	8.45	10.39	30.24	18.25	0.9	100	29.41	70.59	44.68
			CHL1 siGLS	6.567	1536241	228780	439994	653226	1452314	1123682	82017	5516253	29.2	2.24	7.62	11.27	27.13	21.55	0.99	100	29.2	70.8	45.59
			CHL1 siRaf1	6.58	678208	87862	242722	440732	1084500	984917	95901	3614842	19.54	1.09	6.42	11.49	30.56	28.77	2.12	100	19.54	80.46	54.54
			CHL1 siRaf1	6.586	562608	74465	177736	347011	891659	847716	62073	2963268	19.77	1.17	5.67	11.01	30.6	30.3	1.48	100	19.77	80.23	54.72
			CHL1 siRaf1	6.58	703039	96780	225803	505392	1123418	1298840	94468	4047739	18.06	1.17	5.21	11.95	27.8	34.09	1.72	100	18.06	81.94	56.57
