## Supplemental Table 4 for "Mitochondrial Raf1 Regulates Glutamine Catabolism"

### Sheet: Explanation
Label	Explanation
WT	Wildtype Raf1-FHH Enforced Expression
PM	Plasma Membrane Raf1-FHH Enforced Expression
MT	Mitochondrial Raf1-FHH Enforced Expression
MTKD	Mitochondrial Raf1-FHH with kinase dead K375A Enforced Expression
Replicates labeled 1,2, 3, etc.
Volume	Calculated using the formula: (Length/2)*(Width/2)*(Height/2)*4/3π

### Sheet: Measurements
Tumor ID	Day 7 Measurement, Width (mm)	Day 7 Measurement, Length(mm)	Day 7 Measurement, Height (mm)	Day 7 Volume (mm^3)		Day 14 Measurement, Width (mm)	Day 14 Measurement, Length(mm)	Day 14 Measurement, Height (mm)	Day 14 Volume (mm^3)		Day 21 Measurement, Width (mm)	Day 21 Measurement, Length (mm)	Day 21 Measurement, Height (mm)	Day 21 Volume (mm^3)
WT-1	3	4.5	0.5	3.53419	Avg Wildtype Day 7 Volume (MM^3)	5.5	4.5	2	25.9174	Avg Wildtype Day 14 Volume (MM^3)	4.5	6	2	28.2735	Avg Wildtype Day 14 Volume (MM^3)
WT-2	4.5	5	0.5	5.89031	3.8474	4	5	2	20.9433	21.3407	4.5	5	2	23.5612	#VALUE!
WT-3	4	5	0.5	5.23583		5.5	6	2	34.5565		5	5.5	2	28.7971
WT-4	5	4	0.5	5.23583		7	6	1.5	32.9857		7	10	1	36.6508
WT-5	4	4.5	0.5	4.71225		4.5	4.5	1.5	15.9038		6.5	Day 21 Measurement, Length (mm)	2	#VALUE!
WT-6	3	3	0.5	2.35612		5.5	7	2	40.3159		5	7.5	2	39.2687
WT-7	3	3	0.5	2.35612		4	4	1	8.37733		4.5	9	2	42.4102
WT-8	2.5	2.5	0.5	1.6362		5	4.5	1	11.7806		4.5	8	1.5	28.2735
WT-9	3	3	0.5	2.35612		4	4	1	8.37733		4.5	7	1.5	24.7393
WT-10	3	5.5	0.5	4.31956		4	6	1.5	18.849		4	7.5	1.5	23.5613
WT-11	0	0	0	0		0	0	0	0		5	10	2	52.3583
WT-12	4	8	0.5	8.37733		4.5	11	1.5	38.8761		8	4.5	1.5	28.2735
WT-13	4	4	0.5	4.18867		7	5	1	18.3254		9	4	2	37.698
WT-14	4	3.5	0.5	3.66508		4.5	5	2	23.5612		5	8	2	41.8867
PM-1	4	3.5	0.5	3.66508	Avg PM Day 7 Volume(mm^3)	4	4.5	1.5	14.1367	Avg PM Day 14 Volume(mm^3)	5.5	5	1.5	21.5978	Avg PM Day 14 Volume(mm^3)
PM-2	0	0	0	0	3.01879	0	0	0	0	6.54479	2	12	1.5	18.849	21.3033
PM-3	4	4	0.5	4.18867		4	4	1	8.37733		4	4	1.5	12.566
PM-4	2.5	4	0.5	2.61792		4	5	0.5	5.23583		4	6	2	25.132
PM-5	3.5	4	0.5	3.66508		4	5	1	10.4717		5	7.5	2	39.2687
PM-6	2.5	2.5	0.5	1.6362		4	4	0.5	4.18867		3	5	1	7.85375
PM-7	4	3.5	0.5	3.66508		4	4	1	8.37733		5	4.5	1.5	17.6709
PM-8	4.5	4	0.5	4.71225		3	2	0.5	1.57075		5	7	1.5	27.4881
MT-1	3.5	3.5	0.5	3.20695	Avg MT Day 7 Volume (mm^3)	5	8	2	41.8867	Avg MT Day 14 Volume (mm^3)	12	3.5	2.5	54.9762	Avg MT Day 14 Volume (mm^3)
MT-2	4	5	0.5	5.23583	4.10686	5	5	2	26.1792	21.2051	5.5	6.5	2	37.4362	35.9145
MT-3	5	5	0.5	6.54479		4	4.5	2	18.849		5	5	2	26.1792
MT-4	4	3.5	0.5	3.66508		4	6	2	25.132		5	6	1.5	23.5613
MT-5	12	4	0.5	12.566		12	4	1	25.132		3.5	9	1.5	24.7393
MT-6	0	0	0	0		0	0	0	0		0	0	0	0
MT-7	2.5	2.5	0.5	1.6362		2	3	1	3.1415		12	5	2.5	78.5375
MT-8	0	0	0	0		4	7	2	29.3207		5	8	2	41.8867
MTKD-1	0	0	0	0	Avg MTKD Day 7 Volume (mm^3)	0	0	0	0	Avg MTKD Day 14 Volume (mm^3)	0	0	0	0	Avg MTKD Day 14 Volume (mm^3)
MTKD-2	3	3	0.5	2.35612	1.23533	3	3	1	4.71225	2.16796	4	7.5	2	31.415	6.16847
MTKD-3	1.5	1.5	0.5	0.589031		0	0	0	0		0	0	0	0
MTKD-4	3	4	0.5	3.1415		3.5	3.5	0.5	3.20695		4.5	4.5	1	10.6026
MTKD-5	1.5	1.5	0.5	0.589031		2	2	0.5	1.04717		0	0	0	0
MTKD-6	1.5	2	0.5	0.785375		0	0	0	0		0	0	0	0
MTKD-7	3.5	2	0.5	1.83254		4	4	1	8.37733		3.5	4	1	7.33017
MTKD-8	1.5	1.5	0.5	0.589031		0	0	0	0		0	0	0	0
